# 5-Fluorouracil Treatment Represses Pseudouridine-Containing Small RNA Export into Extracellular Vesicles

**DOI:** 10.1101/2024.01.15.575751

**Authors:** Sherman Qu, Hannah Nelson, Xiao Liu, Elizabeth Semler, Danielle L. Michell, Clark Massick, Jeffrey L. Franklin, John Karijolich, Alissa M. Weaver, Robert J. Coffey, Qi Liu, Kasey C. Vickers, James G. Patton

**Author notes:** Corresponding authors: James G Patton Department of Biological Sciences, Vanderbilt University Kasey C. Vickers Department of Medicine, Vanderbilt University Medical Center. These authors contributed equally to this manuscript.

## Abstract

5-fluorouracil (5-FU) has been used for chemotherapy for colorectal and other cancers for over 50 years. The prevailing view of its mechanism of action is inhibition of thymidine synthase leading to defects in DNA replication and repair. However, 5-FU is also incorporated into RNA causing toxicity due to defects in RNA metabolism, inhibition of pseudouridine modification, and altered ribosome function. Here, we examine the impact of 5-FU on the expression and export of small RNAs (sRNAs) into small extracellular vesicles (sEVs). Moreover, we assess the role of 5-FU in regulation of post-transcriptional sRNA modifications (PTxM) using mass spectrometry approaches. EVs are secreted by all cells and contain a variety of proteins and RNAs that can function in cell-cell communication. PTxMs on cellular and extracellular sRNAs provide yet another layer of gene regulation. We found that treatment of the colorectal cancer (CRC) cell line DLD-1 with 5-FU led to surprising differential export of miRNA snRNA, and snoRNA transcripts. Strikingly, 5-FU treatment significantly decreased the levels of pseudouridine on both cellular and secreted EV sRNAs. In contrast, 5-FU exposure led to increased levels of cellular sRNAs containing a variety of methyl-modified bases. Our results suggest that 5-FU exposure leads to altered expression, base modifications, and mislocalization of EV base-modified sRNAs.
