## Supplemental Table 2 for "5-Fluorouracil Treatment Represses Pseudouridine-Containing Small RNA Export into Extracellular Vesicles"

### Sheet: Table
	Table S1. Significant (adjusted p<0.05) differential (>2-fold) CRC gene (mRNA) expression changes in response to 5-FU treatments.
	GeneSymbol	FoldChange	padj
	RAMP1	144.974	6.07678e-05
	UTS2B	78.4159	0.0126222
	FAM20C	73.835	0.009528
	OXGR1	71.5917	0.0313153
	H3C14	58.732	0.0425105
	UFSP1	30.8644	4.88685e-05
	LAGE3	25.354	0.000988208
	C6orf226	25.1353	0.00232175
	VPS37D	22.42	0.0291506
	ASPHD2	21.6131	0.00952335
	AMACR	16.2553	0.00665923
	ANO7	14.651	0.04651
	H4C13	14.1913	4.35144e-08
	TTPA	12.8454	0.00514139
	BARX2	9.78317	0.00429926
	CTXN1	9.03433	0.00609152
	SLC22A1	7.51049	0.0131216
	ACSS1	7.19161	0.0107883
	GPR176	6.82958	0.0397028
	FAM3B	6.70862	0.0197957
	SDSL	6.34093	0.00197144
	GRAMD1A	6.02647	0.00284214
	SLC25A14	5.79392	0.0376692
	CHAC2	5.67285	0.00987788
	PRADC1	5.16129	0.0148104
	CD84	5.12529	0.0253193
	RNASEH2C	4.9227	1.10871e-21
	TSPAN3	4.83661	4.01952e-12
	H2AC12	4.8265	7.77816e-06
	PDGFC	4.74306	0.00500796
	H3C1	4.72912	0.0112589
	ACP3	4.452	0.00425771
	KLRC2	4.4405	0.00233386
	OSR1	4.28791	0.00401355
	MSX1	4.26767	0.0216279
	AP1S3	4.17501	0.0332168
	COA3	4.11964	0.00042183
	RARRES2	4.09858	0.00120255
	H2BC11	4.0736	0.0139925
	MRPL54	4.01213	0.0219304
	H2BC17	3.9256	0.00213254
	DGCR6L	3.91688	5.99957e-05
	TDO2	3.89559	0.0120118
	JTB	3.81496	1.34392e-05
	MRPS18A	3.81098	0.0393039
	RASSF10	3.74361	2.47515e-05
	NDUFAF8	3.73895	2.4507e-05
	H2AC21	3.72391	5.18923e-11
	MRPL40	3.68763	0.00297356
	H4C9	3.67202	0.00522665
	REG4	3.64267	4.01952e-12
	CMSS1	3.63495	0.0085548
	SGPP2	3.58513	0.0279843
	KIAA1586	3.58129	3.86433e-05
	H3C2	3.55793	1.97504e-14
	NDUFS6	3.51181	0.000492789
	NDUFA1	3.47766	2.71397e-06
	PLBD1	3.45009	0.000381627
	CFAP20	3.38729	0.000109924
	BAD	3.36978	0.0203778
	ASCL2	3.35985	1.64167e-18
	H2BC12	3.34777	1.00725e-20
	MTX1	3.31517	0.000414022
	H4C3	3.30126	7.37054e-08
	H2BC4	3.29759	3.27836e-07
	RECK	3.28277	0.0328055
	H2BC5	3.27521	3.85927e-08
	NDUFC2	3.24544	0.00386847
	CDC25A	3.24031	0.000630378
	BCL2L15	3.22649	0.00846466
	MICB	3.20755	0.0157341
	SRP19	3.20458	0.00101128
	H3C12	3.18392	1.58037e-07
	CTU2	3.17962	0.000286638
	H2AC4	3.16433	0.00343458
	H1-5	3.1576	1.22489e-51
	H4C8	3.13888	7.84295e-05
	DUSP12	3.13384	0.00791313
	LRP3	3.1108	1.72005e-05
	NCS1	3.10258	0.000904098
	SIVA1	3.07873	1.90218e-10
	FARSB	3.06925	0.000677192
	TIMM10	3.02943	0.00663528
	GTF3C6	3.01595	0.00666211
	CIAO2A	2.97754	8.93717e-09
	MKKS	2.97174	0.0106114
	KAT14	2.95412	0.00751217
	PNPLA4	2.94664	9.57264e-06
	LGR5	2.91126	0.00831382
	RANBP1	2.9051	6.61978e-10
	NDUFS5	2.89181	0.0127077
	IGFBP2	2.88599	3.97383e-22
	LSM10	2.87791	0.0291824
	SSBP3	2.8736	5.5601e-05
	PDCL3	2.87346	0.0486705
	H4C5	2.8628	2.14582e-07
	SFXN4	2.85936	1.59583e-05
	C20orf27	2.85107	2.01606e-05
	EPHA4	2.84612	0.0439281
	ATP5ME	2.84104	0.00444299
	DPYSL3	2.82934	2.22432e-10
	HOXB13	2.82887	0.0293034
	POLR2L	2.826	8.16382e-10
	AEN	2.81706	0.00152403
	LYSMD2	2.81383	0.000733946
	PRXL2B	2.81301	0.00697811
	PPIL1	2.80657	0.0235828
	GON7	2.80642	0.0380728
	COMTD1	2.8041	0.00171601
	HSPB1	2.79358	1.42945e-52
	HCCS	2.79293	0.0073609
	PPP1R14B	2.7874	5.20069e-14
	H2BC18	2.77828	5.73425e-10
	MGST2	2.76583	0.000449299
	CENPN	2.75374	0.0246092
	SNRPD1	2.74993	1.39799e-05
	POLR3B	2.73235	0.0265568
	DBI	2.72426	0.000121078
	FRG1	2.71342	0.0235077
	TMEM11	2.69863	0.0146147
	IL1R2	2.69125	0.0361536
	OXSM	2.66317	0.000536014
	RMI2	2.66236	0.0119816
	POLD2	2.64779	1.69974e-13
	FZD2	2.64587	0.000478232
	PKDCC	2.63177	0.00620667
	KCNC4	2.61356	0.0415708
	UQCRQ	2.60119	2.16656e-09
	MRPL13	2.59895	4.21702e-05
	TMA7	2.59546	0.0143129
	TMEM109	2.58024	7.93498e-08
	SRM	2.57443	0.000155977
	H2AC11	2.56686	7.11253e-07
	H3C13	2.56439	0.0220194
	RUVBL1	2.56327	0.00223597
	ARL14EP	2.56305	0.000286638
	AKR1C3	2.56258	0.000628457
	NCBP2AS2	2.56255	0.00172106
	ATP5MK	2.56081	1.07436e-05
	FAM162A	2.54955	4.0875e-06
	TIMM50	2.54227	9.80572e-06
	RASSF5	2.54035	0.0186355
	C19orf25	2.52449	0.00129591
	NDUFAF5	2.52039	0.0489016
	H2BC6	2.51437	0.0413936
	NME1	2.5073	0.0147735
	MCM6	2.50722	1.23349e-08
	KRT10	2.49822	0.00254794
	H4C4	2.49813	0.0447572
	TMEM132A	2.49788	1.8769e-06
	SLC35B1	2.49422	0.000395079
	MCM5	2.49337	8.73948e-07
	H2AC14	2.49257	5.62304e-05
	TP53RK	2.48574	0.024594
	C12orf73	2.48549	0.017074
	FGFR1	2.48242	0.000326531
	CORO1A	2.47886	0.00164603
	POLR1F	2.47778	0.00268425
	PEBP1	2.47237	2.83022e-16
	ACAT2	2.47156	2.60414e-05
	UHRF1	2.46796	0.009528
	LAPTM4B	2.46559	8.72716e-06
	SSRP1	2.45798	3.45679e-10
	TEX261	2.45001	5.7048e-07
	CDCA7	2.44827	0.0137676
	PEF1	2.44744	0.000158617
	MED19	2.44679	0.00580309
	DHFR	2.44586	2.10313e-08
	CENPX	2.44045	0.000672616
	NSMCE4A	2.43693	4.01991e-06
	NPM3	2.43591	0.0388281
	TIMM22	2.43196	0.0123859
	MRPL28	2.43068	0.000681942
	GTF2A2	2.42781	0.00068877
	CDKN2AIPNL	2.42773	0.0225044
	RAD51C	2.42662	0.00327552
	EXOSC4	2.42648	0.0219638
	NUAK2	2.41824	0.00253479
	MZT2B	2.41247	0.00155078
	GET3	2.41203	1.37385e-07
	IFT57	2.40873	0.000751227
	CA11	2.40778	0.00343458
	GSTP1	2.39985	6.50101e-23
	MIOS	2.39772	7.55335e-06
	NR2F1	2.39766	0.0215052
	EIF1AY	2.39705	0.000103521
	TMEM205	2.39608	0.0317034
	SLIRP	2.39352	0.00421625
	ZFP41	2.38687	0.0363429
	SPTSSB	2.3858	0.000609469
	CTU1	2.38536	0.00626595
	TNFRSF19	2.37933	5.6144e-05
	TEDC1	2.37279	0.0358173
	FKBP4	2.37009	4.85427e-05
	NDUFB10	2.36991	0.000640116
	GADD45GIP1	2.36137	4.35264e-05
	PLPBP	2.35732	4.26973e-07
	FAM169A	2.35728	0.0176204
	UQCR11	2.35089	3.97321e-05
	ABHD17B	2.34109	0.0215653
	TAGLN2	2.33912	4.17026e-08
	VTI1B	2.33844	0.0438819
	TXNDC17	2.33449	0.0110598
	PGM1	2.32832	0.000336775
	BID	2.3253	3.45441e-05
	NXT1	2.32483	0.0477119
	GXYLT2	2.32052	0.00691857
	SLC25A23	2.3196	6.07463e-05
	ARMC5	2.31632	0.00328375
	MRPS23	2.31627	0.00237604
	NDUFA4	2.31576	7.91379e-07
	DMAC1	2.31346	0.00123036
	TIMM21	2.30795	0.035073
	POLR2K	2.30685	0.000403195
	C19orf53	2.30044	0.000542601
	LSM3	2.30038	0.000106259
	HOXA6	2.29845	0.00197601
	ADPRS	2.29595	0.00796575
	EMC10	2.29459	4.6316e-13
	DNAJC8	2.2944	3.8371e-11
	TNNC1	2.29121	0.000923491
	FOXO1	2.28478	0.0418611
	BARD1	2.28407	0.00642144
	H2AC13	2.28275	0.000527902
	THOP1	2.27677	0.000483385
	HOXA13	2.2751	3.31414e-10
	HSPE1	2.27348	1.36921e-08
	HOXA9	2.27083	6.956e-06
	PITX1	2.2559	0.000124538
	DCTPP1	2.25471	0.000154363
	H3C10	2.25369	0.00437251
	DUS1L	2.25178	7.27897e-06
	TKFC	2.25174	0.00409616
	HSBP1	2.2489	4.81443e-06
	RALY	2.23468	1.43964e-10
	MCM2	2.23381	1.74073e-06
	SLC39A3	2.2318	0.00399009
	PAK6	2.22762	0.00853091
	ACD	2.22568	0.0162056
	TOMM40	2.22462	3.31506e-06
	TPI1	2.22157	1.80397e-28
	PSMD10	2.2206	0.0357933
	CHST14	2.21424	0.0150118
	ASF1A	2.21106	0.00491347
	SELENOF	2.21019	1.85469e-12
	ITGB3BP	2.20732	0.0118152
	NAT14	2.20389	0.0196268
	RIMKLA	2.20137	0.0313173
	NABP2	2.20073	0.0348572
	ID3	2.19479	9.30175e-16
	NDUFB3	2.19449	0.00371222
	WDR18	2.19171	0.00381733
	FBXO33	2.18883	0.0143336
	IFRD2	2.18493	0.000760984
	ENO1	2.18431	2.10333e-36
	AGTRAP	2.18424	0.00435459
	GATB	2.18287	0.00234622
	POP4	2.1817	0.0034768
	USF1	2.17898	0.000492789
	SLPI	2.17651	0.0144901
	RPS29	2.17621	1.69208e-12
	TSR3	2.17199	0.011787
	TRMT61A	2.1719	0.00410135
	ARMC6	2.16769	0.00751217
	MIEN1	2.1664	0.00789235
	SNRPD3	2.1662	0.0221339
	MRPL58	2.16529	0.0406338
	STIM2	2.1651	1.0342e-06
	ANP32A	2.16432	9.41169e-08
	MRPL57	2.16114	0.000482334
	EIF6	2.16029	0.00112588
	PUS7	2.15501	0.00233154
	MVK	2.15408	0.00665923
	CCT3	2.1524	5.60622e-10
	VBP1	2.14964	0.000429705
	HMBS	2.14483	0.0106977
	NDUFB7	2.14465	0.00462032
	SUB1	2.14431	6.06696e-10
	ZNF180	2.14135	0.043105
	CIAO2B	2.13969	0.0241251
	ACTL6A	2.13478	0.00209142
	ID1	2.13133	1.16726e-24
	COPS6	2.12998	4.16846e-05
	BEX3	2.12447	0.000221927
	NDUFB2	2.12331	0.000126158
	CFD	2.12226	0.0432745
	COPRS	2.12041	0.0451229
	SHLD2	2.11947	0.00175757
	RASAL2	2.11773	0.0308185
	MBD3	2.11683	1.81092e-05
	MEA1	2.11649	0.00651206
	CFL1	2.11295	3.87565e-24
	SCAND1	2.1125	0.000348496
	CDK2	2.10794	0.0493873
	DHX30	2.10383	3.75836e-13
	PRSS3	2.10008	0.00498
	LYRM2	2.09881	0.000331896
	SPR	2.09778	0.000367178
	CLTB	2.09733	0.00226694
	UBL5	2.09683	0.00096355
	OAZ1	2.09532	5.30249e-39
	ARF5	2.09283	0.000244794
	BDH2	2.09257	0.0201021
	SKA3	2.09238	0.010774
	TIMM23	2.09027	0.00815248
	ATP5F1E	2.08904	0.000153445
	HMGB3	2.08482	0.0286339
	NSA2	2.08365	1.06895e-05
	H1-4	2.0834	1.26412e-22
	NAA38	2.07338	0.00031144
	GALK1	2.07018	0.0291173
	CHCHD2	2.06953	2.7359e-13
	SEPHS1	2.06814	0.00206891
	STK39	2.06661	0.0222035
	POLR2J	2.06502	0.021033
	EFHD2	2.06488	0.000312181
	MAB21L4	2.06417	0.0329922
	WLS	2.06248	6.9163e-06
	MRPS33	2.06122	0.0408297
	CISD1	2.05879	0.0272369
	CPVL	2.05769	0.0106977
	REX1BD	2.05735	0.00186163
	MRGBP	2.05704	0.000448968
	CYC1	2.05541	1.33045e-09
	RPS23	2.05488	7.53779e-09
	RETREG1	2.05284	0.000264208
	PAFAH1B3	2.05096	0.0106861
	PPCS	2.05045	0.00117445
	ATP5PF	2.04909	0.00831208
	MRPL47	2.04875	0.00461053
	ATP5MF	2.0482	0.00110009
	UBE2L3	2.04724	0.0234663
	DPY30	2.03768	0.000218046
	LY6E	2.03735	4.88767e-05
	GPR160	2.03724	0.000610738
	H2AX	2.03698	3.0701e-09
	ISCA1	2.03682	0.0184455
	RRN3	2.0364	0.0103888
	MTFR1L	2.03475	0.00183404
	CHML	2.03452	6.11543e-08
	RPS19BP1	2.03451	0.000197148
	CAPZA2	2.03448	1.12696e-15
	HRAS	2.02724	0.00761072
	TBCB	2.02714	0.000195387
	MARS2	2.02486	0.0339038
	NR2F2	2.02416	9.52651e-23
	SSR4	2.0234	1.68105e-07
	TARBP2	2.02169	0.0222035
	OXLD1	2.02159	0.0114432
	COPS9	2.02095	0.0248407
	MRPL17	2.01988	0.000184898
	CYFIP2	2.01974	4.58956e-05
	ZNF496	2.01893	0.0385789
	MICOS13	2.01805	0.0311068
	RPF2	2.01687	0.00343458
	SBSPON	2.01662	0.000303603
	PA2G4	2.01565	5.48245e-07
	FMNL3	2.01527	0.0230652
	TOR3A	2.0122	0.000793272
	HAT1	2.00903	9.0668e-07
	DAD1	2.00899	0.00024919
	DPM3	2.00558	2.68596e-07
	ACOT2	2.00557	0.011884
	TMEM258	2.0021	0.0217796
	PRDX4	2.00131	2.68596e-07
	LPAR2	0.5485	0.0397398
	ENPP5	0.548486	0.0106457
	CDC25B	0.548185	3.14742e-05
	HELZ2	0.548132	2.23372e-07
	BRI3	0.547887	0.00662959
	TMEM30B	0.547635	0.000947273
	BRAF	0.545493	0.0018866
	USP48	0.545294	0.000542601
	MLPH	0.544723	3.35568e-05
	EHBP1L1	0.544445	0.00405069
	HK2	0.54377	0.0176127
	MRRF	0.54336	0.00982463
	AGO3	0.54299	0.00069487
	LTBP4	0.541657	0.00183347
	COL7A1	0.541061	0.0357155
	TKT	0.540902	1.66882e-22
	GALNT12	0.540666	0.00389964
	FAM102B	0.54057	0.0449501
	PARP14	0.540324	3.98423e-15
	UBQLN2	0.540022	0.00593918
	PPHLN1	0.53967	0.0333697
	TRIM56	0.539209	1.92083e-06
	TMEM120A	0.538185	0.00353805
	ARHGAP39	0.538122	0.0352775
	ORAI1	0.537889	0.0414526
	SLC45A4	0.537283	0.00273749
	DENND3	0.537065	0.00113618
	IDE	0.537031	2.86196e-06
	CAPN5	0.535928	0.00932115
	CROCC	0.534741	0.00868976
	SYVN1	0.534486	2.12138e-05
	ATXN2L	0.534385	1.87543e-08
	ERRFI1	0.533537	5.01777e-10
	SLC38A2	0.533382	3.84205e-39
	SENP7	0.532292	0.0452962
	ELK4	0.532248	0.000160366
	MT-ATP8	0.531892	0.00022827
	WDR45	0.531369	0.00662959
	PHF12	0.531085	8.02546e-05
	PFKFB2	0.530943	0.013673
	SLC7A1	0.530435	9.16488e-09
	EPPK1	0.530039	0.00246906
	DMXL2	0.529534	1.61838e-08
	MDN1	0.529324	6.5815e-08
	UBR2	0.529229	5.96256e-05
	YARS1	0.529058	3.47756e-05
	UBE3B	0.52795	0.00188106
	WDR55	0.52786	0.00444299
	TMEM183A	0.527208	0.0242039
	ZNF518A	0.526817	8.74767e-07
	GYS1	0.526518	0.00183165
	MEGF6	0.526181	0.00511573
	SEC24C	0.525781	0.00169102
	TNS2	0.525735	0.0155506
	CCDC14	0.525578	7.99767e-07
	FLCN	0.524945	0.00759154
	MNT	0.524164	0.0244279
	MAFK	0.523685	0.0332444
	KLHL28	0.523653	0.0215505
	ABCC3	0.523458	2.92054e-16
	TBC1D17	0.523009	0.00273849
	TRIOBP	0.522924	7.31717e-10
	ZNF761	0.522538	0.000105591
	IARS1	0.522334	2.23081e-21
	MROH1	0.521913	6.75033e-09
	BRWD3	0.520955	2.08125e-05
	TLR3	0.51968	0.00760728
	EEF2	0.518693	3.41101e-118
	PLEC	0.518079	1.8299e-95
	EIF3F	0.517832	1.38223e-07
	IDUA	0.515838	0.00031144
	ZNF814	0.515368	0.0210572
	RMND1	0.515224	0.0475351
	DGKE	0.515137	0.00152151
	ITPR3	0.514988	2.1522e-20
	CCNB2	0.514593	0.009528
	PMAIP1	0.514542	0.0467739
	TTLL3	0.512325	0.000488874
	ZBTB37	0.512277	0.000857874
	COL17A1	0.511715	0.0212717
	SLC30A10	0.510409	0.00233824
	RORA	0.510294	8.00837e-12
	NQO1	0.510263	4.40637e-06
	HSPG2	0.509618	4.15705e-10
	NABP1	0.508958	2.26288e-08
	EIF1AD	0.508498	0.0436659
	ATG4D	0.506982	0.03326
	SULT1C2	0.505993	3.39875e-05
	NT5DC3	0.505795	0.000265419
	MST1R	0.505559	1.30793e-10
	NECTIN4	0.50488	0.00185511
	SLC4A8	0.504378	0.0215505
	ATG16L2	0.504137	0.0246049
	ARHGEF2	0.503655	0.00101442
	TROAP	0.502163	0.0466777
	IFT172	0.501625	0.0174092
	PEX26	0.501547	0.00304968
	GRIN2B	0.499926	0.0016767
	KCNQ1	0.499735	0.000179735
	DYNC2I1	0.499034	0.0159358
	ANKRD36C	0.498788	0.00895031
	ZNF680	0.498248	0.0147287
	RALGPS1	0.497961	0.00777246
	ZSWIM7	0.497827	0.0169922
	TACSTD2	0.496717	9.36104e-12
	GGCX	0.496392	0.000258361
	ZNF586	0.496357	0.0179908
	CLIP2	0.496135	0.000245067
	MARK4	0.496113	0.00779206
	TMC5	0.495851	0.015637
	GABBR1	0.495272	6.41877e-07
	SESN2	0.494377	0.0265748
	TVP23B	0.492919	3.49743e-05
	NEB	0.491539	0.016612
	TNK2	0.490296	0.035326
	CARD14	0.489525	0.00321063
	NEU1	0.489156	1.02973e-05
	KLK6	0.487268	0.0370779
	LRP8	0.486981	9.69286e-06
	RBM4	0.486931	0.0137807
	UBR4	0.485926	2.39358e-67
	ERBB3	0.485652	6.50101e-23
	ATF4	0.485278	4.86931e-17
	CDC42BPG	0.485239	1.24778e-05
	WDR27	0.48508	0.000984298
	MROH6	0.484102	4.58183e-07
	RPL12	0.483951	1.16478e-22
	MATR3	0.483908	0.000664674
	GMPPA	0.481938	0.00578406
	TMEM50B	0.481411	0.000982434
	ZFP36	0.481359	7.80335e-05
	TPCN1	0.480986	1.46837e-17
	GLCE	0.480324	0.000482794
	GAN	0.479563	6.37485e-06
	PHGDH	0.479428	3.08699e-14
	ABL2	0.478519	0.000629286
	NOB1	0.478275	0.000156261
	NAMPT	0.478174	5.07417e-18
	IRF1	0.478013	0.0138447
	DENND5A	0.477103	1.80513e-06
	SEMA3B	0.476963	9.77833e-09
	ACOT13	0.476529	0.0469628
	C9orf72	0.476504	0.0066313
	SERPINE2	0.474822	0.000281053
	DOCK5	0.47444	1.96905e-09
	TECPR1	0.47405	0.00355878
	HEXD	0.473793	0.00894773
	TNS4	0.473668	1.20068e-24
	WBP2	0.473018	0.000485073
	SEMA5A	0.472688	0.000780197
	PLD2	0.471519	0.00471073
	NUMBL	0.47137	0.0215505
	SLC16A4	0.470827	3.35568e-05
	VGF	0.470746	0.0370644
	ERP29	0.4705	0.0220194
	MXD1	0.469767	6.57506e-08
	ZSWIM8	0.467671	1.37385e-07
	LAP3	0.466717	0.0114432
	GDPD3	0.465283	0.00190297
	MICALL2	0.464256	0.000108251
	RAPH1	0.464248	0.00785217
	NMRK1	0.463899	0.0352457
	TAF8	0.462867	0.0324993
	ANLN	0.462853	8.87186e-07
	RBSN	0.461056	0.000676704
	SMPD1	0.460295	0.000576133
	IQCB1	0.46015	0.0171526
	OSTM1	0.459434	8.17193e-05
	HSPA12A	0.457947	0.0338681
	RETSAT	0.457892	3.54847e-07
	DNAH1	0.456699	0.00501664
	HSPA5	0.456058	6.67011e-27
	ADNP2	0.455805	1.69596e-05
	S100A14	0.454879	9.19176e-08
	ITGB4	0.454393	1.92262e-51
	RNF24	0.454027	0.00283615
	CSPP1	0.45321	3.74185e-05
	RFXANK	0.453198	0.00419581
	MAFG	0.453148	0.000220204
	PHKG2	0.453136	0.00901518
	TMEM8B	0.452914	0.000751227
	TUBE1	0.45257	0.014387
	NBEAL1	0.451395	1.55037e-08
	EML2	0.450088	0.000591517
	CPT2	0.449008	0.00831382
	HEXA	0.447371	0.000738758
	MYH14	0.447168	2.78185e-24
	SIRT2	0.446943	0.021846
	MPHOSPH9	0.446533	0.000223401
	PDLIM7	0.445633	4.0186e-05
	PRDM15	0.445276	0.000470814
	PDE5A	0.445142	0.00663233
	CALCOCO2	0.44506	9.19176e-08
	C1QTNF6	0.444561	0.0012888
	STAT2	0.443809	2.50376e-05
	B3GNT3	0.443517	1.55987e-06
	SLC18B1	0.442889	0.0179448
	BTAF1	0.442192	6.44728e-19
	PDK1	0.441912	0.000682533
	EFHC1	0.440282	0.0288508
	AKNA	0.439573	0.0131103
	RPH3AL	0.438328	0.000978129
	LENG8	0.438136	3.46417e-25
	ATP2B4	0.435254	4.71363e-07
	ACBD4	0.434147	0.00725065
	CBWD5	0.43407	0.0198662
	DNASE2	0.434057	2.587e-05
	JAK2	0.433099	0.0184455
	USP43	0.432902	0.00943807
	NAPB	0.43225	0.0366019
	WSB1	0.432004	2.18233e-09
	GADD45A	0.431793	6.3429e-05
	TEP1	0.430392	7.54449e-05
	RGP1	0.429628	3.51528e-06
	IQSEC2	0.429277	0.00845446
	GPA33	0.429154	0.0469646
	ZNF778	0.42914	0.0166238
	SLC1A5	0.428635	1.24085e-26
	GPAT3	0.428435	0.0250447
	RGL3	0.428184	3.99592e-11
	EME2	0.426895	4.90648e-09
	RBCK1	0.425818	1.32605e-26
	R3HDM2	0.425742	0.00335676
	PAQR6	0.424092	0.0150924
	DDX59	0.423633	0.0339886
	CDK5RAP2	0.422676	5.4356e-09
	MDK	0.420604	0.00932115
	TRNAU1AP	0.420069	0.00829817
	HMGA1	0.419753	5.04905e-16
	ARAP3	0.4175	0.00297968
	ZNF587B	0.417038	0.0122982
	CNNM2	0.416023	7.60759e-05
	ALS2CL	0.415108	3.64242e-10
	ZBED6CL	0.414942	0.0232118
	SLC66A3	0.412844	0.00240625
	SMIM29	0.412367	0.0420322
	SLC6A9	0.411993	2.587e-05
	FAM149B1	0.408566	0.00164781
	TPP1	0.408408	1.77723e-11
	EPAS1	0.408131	0.000456326
	SCML1	0.407912	0.00360153
	GSTM4	0.406314	0.00339918
	SEC31A	0.402292	0.000167124
	TJP2	0.401169	0.0424336
	BIRC3	0.400892	0.00347061
	TUBB3	0.400796	0.0473996
	MCCC1	0.400641	0.00150258
	TRPV3	0.399919	0.00987788
	NCKIPSD	0.399061	0.00412052
	ARHGAP23	0.39811	0.00406612
	PABPC1L	0.396786	1.52351e-06
	BCAR3	0.396643	0.0013067
	HERPUD1	0.395721	2.82472e-06
	NRBP2	0.394554	0.00159286
	NFKB2	0.393983	4.47957e-11
	RIT1	0.392917	0.00824093
	TVP23C	0.392768	0.00946372
	HDAC6	0.392195	4.45597e-06
	AKTIP	0.390369	0.00472445
	SHMT2	0.38982	6.47581e-09
	IL18	0.38978	2.03383e-07
	SERPINB8	0.389498	0.0104655
	COQ4	0.387484	7.28991e-06
	ANO9	0.387379	1.92139e-09
	PER1	0.387328	0.000160162
	STRADA	0.385399	0.017157
	MXRA8	0.385162	6.84176e-05
	SLC10A7	0.384527	0.0214807
	GARS1	0.384432	6.6394e-25
	DGKA	0.384407	0.00274379
	CLN8	0.384338	0.000234854
	ERAP1	0.383841	0.000493037
	CEP152	0.383649	0.0129313
	ARSA	0.383212	8.02067e-07
	ZFP62	0.38139	6.64605e-06
	UBTD1	0.379447	0.0447572
	PLXNA3	0.378595	3.46417e-25
	PDCD6	0.377883	0.0176127
	PPP2R5B	0.377557	0.0189595
	PPP1R15A	0.376166	4.68457e-09
	MYBL1	0.375203	0.0410174
	MTHFD2	0.37411	9.66065e-11
	UVSSA	0.373141	4.73769e-12
	CSKMT	0.371831	0.0192529
	ZNF81	0.368672	0.00549856
	FOSL1	0.368544	0.00135333
	NOP53	0.368479	4.00516e-21
	CEACAM19	0.368474	0.0308256
	EIF4B	0.368312	1.36939e-54
	PANX2	0.368039	0.00720263
	FAM219A	0.367967	0.00659845
	MAPRE3	0.365518	4.16896e-05
	RELB	0.365304	0.0300545
	VWDE	0.365282	6.29509e-07
	APOL6	0.364948	2.40115e-06
	CCDC146	0.363677	0.01467
	PPP1R3E	0.363578	0.00352278
	ESRP1	0.361867	8.94198e-06
	PDLIM2	0.360975	0.00422846
	ZNF581	0.357452	0.0209078
	SLC35E3	0.354862	0.0159005
	C1RL	0.354357	0.0169367
	KIZ	0.349877	0.000121866
	HDAC8	0.349597	0.00259312
	SPHK2	0.349586	4.38737e-06
	PSAT1	0.349002	1.44455e-18
	TCN2	0.347426	0.00459274
	EML6	0.344973	0.00266686
	YIPF1	0.34415	0.0361944
	IL6R	0.343596	0.00140547
	SLC22A15	0.341943	0.000681942
	DGKH	0.341747	6.9588e-07
	CARS1	0.339799	1.27472e-17
	THAP9	0.339619	0.0280694
	DDX60L	0.339578	0.00125395
	EXD3	0.339462	0.00865659
	SLC27A1	0.339232	1.81092e-05
	CCDC61	0.333466	0.00491718
	CRLF3	0.333408	0.000940599
	NFKBID	0.330115	0.00840795
	ZC3H11B	0.330028	0.0162056
	EPM2A	0.329021	0.000315041
	ACTR3C	0.328621	0.0281965
	ALPK3	0.324132	0.00787684
	TMEM63C	0.323578	0.0160084
	CC2D2A	0.32125	0.00125395
	CLEC2D	0.317901	0.0262697
	LETMD1	0.317742	1.12499e-10
	ANKRD18A	0.316223	0.000801578
	B3GAT3	0.311757	1.56456e-05
	INHBB	0.311281	0.038486
	SPRED3	0.310431	0.00290576
	ASCC1	0.308262	5.01828e-05
	PLAUR	0.305865	0.000108894
	S100P	0.305252	7.43664e-29
	DUSP5	0.304115	5.85576e-11
	QPCTL	0.302437	0.000103464
	ADSL	0.300233	0.000130523
	VEGFA	0.298957	2.56689e-44
	MEAK7	0.296842	9.26744e-07
	SLC22A18	0.294649	3.24526e-26
	DNAJB9	0.293541	0.000816357
	OARD1	0.292367	0.0292562
	HFE	0.29188	3.65248e-05
	LMTK3	0.287936	0.0204027
	FIG4	0.285241	0.000144539
	PNPLA7	0.284611	0.00722605
	RP11-295K3.1	0.28323	0.00501595
	NAV3	0.28285	0.0471103
	ZNF410	0.282801	0.0235768
	TRIM66	0.282759	3.66135e-14
	CADPS	0.282554	5.4356e-09
	GID4	0.279266	0.018582
	MUC5AC	0.277811	1.16808e-35
	KRT15	0.277467	0.00509919
	GPCPD1	0.276233	0.00335622
	LTB4R	0.276155	0.00100157
	ZNF460	0.275962	8.53148e-12
	GPR1	0.270495	0.0085963
	GOLGA8A	0.265605	0.000104444
	FOXA2	0.265211	0.0100383
	BTN3A2	0.263251	0.000284555
	CYP4F12	0.259586	4.73338e-06
	DNHD1	0.258486	0.00486348
	TAF11	0.258342	0.00832066
	LCN2	0.25818	0.00193022
	KCNC3	0.255349	0.000738758
	MDFI	0.254934	7.54449e-05
	HAUS4	0.2512	0.0466496
	ENTPD8	0.250711	0.00529715
	LRP2BP	0.250146	0.00176638
	B3GALT5	0.249764	0.000738857
	SPTBN5	0.24834	0.0156474
	CTH	0.246392	0.0375926
	CTSK	0.245111	0.00345392
	ETFDH	0.244331	5.45318e-07
	CSAD	0.240032	0.000218046
	ACE	0.238312	5.12469e-05
	ALPK1	0.235376	0.00357793
	APOL1	0.23512	0.000780768
	RP11-437B10.1	0.234441	0.0196273
	KANTR	0.228358	0.00365159
	IKBKG	0.227571	0.018582
	SLC38A6	0.226794	1.33529e-05
	NRIP2	0.226048	0.0111395
	DMRT2	0.221012	0.049363
	MC1R	0.213878	0.00896488
	PLAU	0.213144	0.000271579
	SLC34A3	0.212571	0.02918
	PGBD2	0.205999	0.00996265
	GABRE	0.200506	0.000245067
	ARPC1B	0.195582	0.048987
	PDZD7	0.191284	0.0397791
	SLC16A8	0.189721	0.00978772
	CDKN1A	0.189678	9.9764e-08
	LIAS	0.188235	0.000530442
	LMF1	0.182256	8.78653e-07
	GCNA	0.180787	0.0240164
	ZNF165	0.180448	2.32256e-05
	ZNF546	0.17967	0.0299931
	RASGRP1	0.1786	0.0260654
	DDX60	0.176768	0.00123978
	ARL17A	0.176144	0.0223431
	PCK2	0.172906	1.89925e-22
	PSORS1C1	0.172352	0.0137997
	ZNF624	0.172161	0.0127838
	NTSR1	0.169265	0.0176127
	ALPP	0.168669	0.00095196
	IMMP2L	0.167647	0.00724707
	CATSPER1	0.16064	0.0329922
	SYNE3	0.153865	1.58952e-05
	FGL2	0.150754	0.0103891
	FAM20A	0.148967	0.00747032
	SLC7A11	0.148398	6.49154e-33
	GCNT3	0.142767	0.000219521
	GNRHR	0.141976	0.0490436
	DDIT4	0.141537	1.18476e-69
	SEMA6C	0.140267	0.00264671
	FAM234B	0.136328	0.0216801
	EML5	0.134265	3.35568e-05
	PET100	0.129862	0.0265527
	KCNJ13	0.128567	0.020221
	MUC6	0.128179	0.000982434
	KIF21B	0.12793	2.53201e-16
	LRRTM2	0.1252	0.0145006
	TSPAN11	0.124149	0.00234622
	LRRC39	0.123847	0.0420504
	ZNF114	0.118458	0.0339718
	ALDH1L1	0.112391	0.00361201
	U2AF1L5	0.10097	0.013376
	MUC4	0.0952279	0.0441002
	CHAC1	0.0949861	0.0380827
	KCNV2	0.0916427	0.0411776
	RABGEF1	0.08896	0.0496923
	DRD4	0.0866827	0.0471233
	C16orf86	0.0852751	0.0317034
	HHAT	0.083732	0.0142347
	ZDHHC11	0.078309	3.06587e-05
	PADI1	0.0724963	1.41766e-21
	CATSPERG	0.0706663	7.55357e-07
	MYH3	0.0689721	0.0348748
	HBEGF	0.0684803	2.3565e-11
	TLR5	0.0677562	0.00609772
	NLRC4	0.0644301	0.00105649
	ERVW-1	0.0635188	0.000790224
	WNT5A	0.0609628	0.0224709
	GSTA4	0.0585086	0.0235828
	PM20D1	0.0556909	0.0153428
	TLR6	0.0526885	0.000866561
	LAMP3	0.050691	1.4869e-06
	ISYNA1	0.0501973	0.0120051
	TMEM106A	0.0486421	0.000149923
	OXTR	0.0442649	0.0145601
	FOXL1	0.0407951	0.000420495
	GPR22	0.040314	0.0107883
	IQCJ-SCHIP1	0.0395126	0.03478
	TMEM236	0.0386868	0.0438421
	GOLT1A	0.0355018	0.00779104
	PSCA	0.0353712	0.00406185
	ZNF540	0.0348868	0.026058
	IQCH	0.0337801	0.0176127
	OSGIN1	0.0331745	2.50209e-05
	BTBD19	0.0307762	6.46489e-05
	ANGPTL2	0.0292423	6.17459e-05
	PRH2	0.0277978	0.0496923
	LINC00514	0.0270999	0.00714691
	KLK3	0.0265973	3.35637e-05
	LY6G6C	0.0249696	0.0440707
	TEX52	0.0240639	0.0333801
	SCUBE2	0.0226068	0.0265568
	RGS13	0.0170194	0.0481313
	C19orf67	0.0169941	0.0492505
	NOXRED1	0.0164035	0.0475539
	CMTM3	0.0161017	0.00843475
	BTBD11	0.0160087	0.0392574
	SLC22A11	0.0159663	0.0467576
	ART4	0.0157564	0.0443493
	CALCRL	0.0155387	0.0330885
	AKR1B10	0.0154888	0.034429
	C4A	0.0154857	0.0380728
	GRIP2	0.0152696	0.0408551
	ANKRD35	0.0152175	0.0298734
	MPL	0.0151092	0.0347338
	ALDH8A1	0.0150246	0.0316908
	CC2D2B	0.0148512	0.0274773
	PANO1	0.0148302	0.0347116
	RASIP1	0.014807	0.00235249
	OR2A1	0.0145292	0.0241413
	SIGLEC10	0.014481	0.0263834
	RARB	0.0142435	0.0230881
	KCNMA1	0.0141914	0.0215865
	SPAG17	0.0141288	0.0203501
	ST6GALNAC3	0.0141098	0.0269892
	NT5DC4	0.0138917	0.0186622
	KLRB1	0.0135238	0.0176127
	RSPH1	0.0134656	0.0188088
	NRSN2	0.0133693	0.0011271
	MSTN	0.0133233	0.0201109
	EVI2B	0.0132523	0.0381937
	SFRP4	0.0132041	0.0397791
	ZNF223	0.0131787	0.0201021
	GPR34	0.0131721	0.0369158
	LAMA1	0.0130416	0.0162303
	PNMA5	0.0128655	0.013165
	C1S	0.0128639	0.000751227
	OR2M3	0.012832	0.0157017
	SPDYE6	0.012716	0.0133415
	KRT81	0.0124837	0.0172612
	HOXC8	0.0124142	0.0121058
	CCDC73	0.0123164	0.00996265
	PILRA	0.012239	0.0137997
	CDKL3	0.0122339	0.0107126
	ACRBP	0.0122015	0.0316226
	CDH26	0.0118764	0.00930881
	SCARF1	0.0115694	0.00779104
	CRIP1	0.0115583	0.0216407
	KYAT1	0.0114953	0.00720025
	SPATA1	0.0113354	0.00633063
	ST8SIA1	0.0112413	0.00596776
	PHETA2	0.0107341	0.00832066
	RP11-894J14.5	0.0105195	0.00399945
	COL13A1	0.0104122	0.000208839
	SLC13A3	0.0103641	0.00331746
	NUTM2A	0.0102711	0.00375547
	SPOCK2	0.0100472	0.00267897
	PRR22	0.00986231	0.00343458
	MAGI2	0.00964203	0.00239621
	DLG2	0.00920314	0.00299434
	RP11-783K16.16	0.0092005	0.0018666
	COL6A5	0.00901377	0.00125665
	CD22	0.00802124	0.00105989
	ABLIM2	0.00727954	0.000343024
	SPTBN4	0.00714521	0.000176325
	NTRK2	0.00693908	0.000167124
	EFCAB12	0.00646124	9.08691e-05
	SCN5A	0.00643084	0.000149923
	ENKD1	0.00620997	5.4819e-05
	KRT86	0.00544411	1.63273e-05
	NOS3	0.00475963	1.47465e-05
