## Supplemental Table 4 for "5-Fluorouracil Treatment Represses Pseudouridine-Containing Small RNA Export into Extracellular Vesicles"

### Sheet: Table
	Table S2
	microRNA	pvalue (FiveFUEV_vs_SFEV)	padj (FiveFUEV_vs_SFEV)	Significant (FiveFUEV_vs_SFEV)	pvalue (FiveFU_vs_SF)	padj (FiveFU_vs_SF)	Significant (FiveFU_vs_SF)
	hsa-miR-10a-5p	4.06675e-09	4.29814e-08	1	0.0187264	0.148441	0
	hsa-miR-21-5p	6.13927e-13	1.56807e-11	1	0.671125	0.912825	0
	hsa-let-7a-5p	3.33265e-06	1.77645e-05	1	0.964607	0.987393	0
	hsa-miR-29a-3p	1.47795e-13	4.76833e-12	1	0.0896878	0.380495	0
	hsa-miR-200c-3p	9.14356e-07	5.66162e-06	1	0.0308627	0.206812	0
	hsa-miR-92a-3p	7.98537e-09	7.30602e-08	1	0.667432	0.912825	0
	hsa-let-7f-5p	2.09381e-06	1.17753e-05	1	0.148134	0.475143	0
	hsa-miR-200b-3p	2.29719e-08	1.92901e-07	1	0.645728	0.909985	0
	hsa-let-7b-5p	1.96466e-08	1.67269e-07	1	0.0856767	0.373757	0
	hsa-miR-320a-3p	4.60829e-06	2.37385e-05	1	0.366648	0.737836	0
	hsa-miR-191-5p	1.15852e-09	1.39249e-08	1	0.0120535	0.118708	0
	hsa-miR-103a-3p	2.91689e-08	2.3527e-07	1	0.516919	0.845748	0
	hsa-miR-26a-5p	1.92157e-06	1.09067e-05	1	0.567564	0.874937	0
	hsa-let-7g-5p	2.05968e-12	4.85609e-11	1	0.601805	0.893238	0
	hsa-miR-24-3p	9.11656e-15	3.99175e-13	1	0.133847	0.438905	0
	hsa-miR-23a-3p	2.1396e-11	3.85758e-10	1	0.174188	0.526614	0
	hsa-miR-200a-3p	7.8325e-07	4.94982e-06	1	0.200181	0.554464	0
	hsa-miR-93-5p	3.24637e-16	4.20652e-14	1	0.559295	0.87401	0
	hsa-miR-16-5p	4.53633e-07	3.05579e-06	1	0.0596928	0.312906	0
	hsa-let-7d-5p	2.21086e-06	1.23205e-05	1	0.870155	0.958646	0
	hsa-miR-182-5p	7.4796e-10	9.75531e-09	1	0.423977	0.776637	0
	hsa-miR-423-3p	3.17462e-11	5.56012e-10	1	0.860462	0.956555	0
	hsa-let-7i-5p	9.06846e-10	1.13448e-08	1	0.180496	0.528073	0
	hsa-miR-425-5p	6.9638e-06	3.41505e-05	1	0.128928	0.430776	0
	hsa-miR-221-3p	2.71125e-10	3.77726e-09	1	0.408218	0.771342	0
	hsa-miR-222-3p	6.04281e-06	3.03626e-05	1	0.318959	0.695704	0
	hsa-miR-20a-5p	4.6906e-14	1.70749e-12	1	0.771904	0.919609	0
	hsa-miR-429	5.88856e-15	3.27198e-13	1	0.0717132	0.345286	0
	hsa-miR-27b-3p	3.18552e-15	2.16969e-13	1	0.0704451	0.34428	0
	hsa-miR-423-5p	1.0191e-06	6.1093e-06	1	0.0574534	0.306104	0
	hsa-miR-17-5p	6.98757e-10	9.3117e-09	1	0.320024	0.695704	0
	hsa-miR-183-5p	7.66802e-15	3.61577e-13	1	0.309446	0.693147	0
	hsa-miR-106b-5p	4.68444e-13	1.30526e-11	1	0.0945474	0.380585	0
	hsa-miR-26b-5p	1.35919e-05	6.36019e-05	1	0.622995	0.903653	0
	hsa-miR-23b-3p	1.09165e-06	6.43446e-06	1	0.837367	0.949674	0
	hsa-miR-151a-5p	8.93017e-07	5.58591e-06	1	0.594519	0.888475	0
	hsa-miR-10a-3p	1.23476e-12	3.02763e-11	1	0.115429	0.409219	0
	hsa-miR-30e-5p	3.43135e-11	5.84283e-10	1	0.47682	0.815286	0
	hsa-miR-15b-5p	5.59225e-06	2.8331e-05	1	0.431686	0.785983	0
	hsa-miR-98-5p	9.7997e-07	5.94774e-06	1	0.199632	0.554464	0
	hsa-miR-320b	8.32372e-10	1.06301e-08	1	0.552072	0.870987	0
	hsa-miR-27a-3p	3.47234e-16	4.20652e-14	1	0.978531	0.98928	0
	hsa-miR-128-3p	6.97385e-05	0.000277596	1	0.0919871	0.380585	0
	hsa-miR-101-3p	5.66724e-16	4.34252e-14	1	0.0769533	0.357283	0
	hsa-miR-19b-3p	3.07191e-14	1.25539e-12	1	0.00618199	0.0772749	0
	hsa-miR-375-3p	5.16045e-12	1.09081e-10	1	0.744321	0.919609	0
	hsa-miR-22-3p	1.75488e-11	3.25982e-10	1	0.135806	0.441368	0
	hsa-miR-203a-3p	2.17228e-13	6.63487e-12	1	0.0573494	0.306104	0
	hsa-miR-1246	2.89009e-08	2.3527e-07	1	0.0044783	0.069307	0
	hsa-miR-140-3p	2.81355e-16	4.20652e-14	1	0.678023	0.916247	0
	hsa-miR-107	5.57562e-08	4.38186e-07	1	0.524656	0.850439	0
	hsa-miR-31-5p	9.11881e-08	6.90103e-07	1	0.567951	0.874937	0
	hsa-miR-192-5p	3.86562e-15	2.36963e-13	1	0.708327	0.918585	0
	hsa-miR-320c	9.00466e-11	1.31425e-09	1	0.50883	0.843723	0
	hsa-miR-194-5p	8.49346e-12	1.67951e-10	1	0.00445145	0.069307	0
	hsa-miR-30b-5p	7.12927e-09	6.62158e-08	1	0.0960245	0.380585	0
	hsa-miR-25-3p	3.52304e-12	7.71295e-11	1	0.158455	0.49998	0
	hsa-miR-484	0.000556433	0.00187414	1	0.0613484	0.31648	0
	hsa-miR-148a-3p	4.7353e-14	1.70749e-12	1	0.0147063	0.134003	0
	hsa-miR-378a-3p	6.40519e-15	3.27198e-13	1	0.288289	0.676491	0
	hsa-miR-141-3p	6.4992e-07	4.15001e-06	1	0.990706	0.995074	0
	hsa-miR-196a-5p	2.53103e-10	3.60819e-09	1	0.240224	0.614746	0
	hsa-miR-196b-5p	5.84052e-07	3.76867e-06	1	0.313162	0.693147	0
	hsa-miR-361-5p	2.94453e-09	3.16666e-08	1	0.148391	0.475143	0
	hsa-miR-151a-3p	1.02652e-06	6.1093e-06	1	0.0143506	0.134003	0
	hsa-miR-18a-5p	6.25164e-11	9.58063e-10	1	0.177546	0.528073	0
	hsa-miR-769-5p	3.27971e-17	1.00523e-14	1	0.121855	0.419076	0
	hsa-miR-92b-3p	4.89096e-05	0.000202629	1	0.0235394	0.171917	0
	hsa-let-7c-5p	0.000511367	0.00173187	1	0.884492	0.965163	0
	hsa-miR-10b-5p	5.73305e-09	5.76125e-08	1	0.00538279	0.072892	0
	hsa-miR-339-5p	2.83296e-07	2.01931e-06	1	0.94141	0.982209	0
	hsa-miR-652-3p	9.0281e-12	1.72944e-10	1	0.112294	0.408464	0
	hsa-miR-744-5p	1.24489e-09	1.46252e-08	1	0.0881065	0.379266	0
	hsa-miR-374b-5p	0.00193989	0.00574469	1	0.095199	0.380585	0
	hsa-miR-185-5p	1.22131e-17	7.48665e-15	1	0.275918	0.664246	0
	hsa-miR-146b-5p	6.92135e-06	3.41505e-05	1	0.40439	0.771342	0
	hsa-miR-19a-3p	4.3127e-10	5.87486e-09	1	0.0205725	0.155661	0
	hsa-miR-1247-5p	1.13955e-07	8.4162e-07	1	0.393721	0.761663	0
	hsa-miR-3615	0.000167663	0.000619141	1	0.701	0.918585	0
	hsa-miR-454-3p	0.00601572	0.0154943	1	0.807528	0.936742	0
	hsa-miR-1307-3p	9.55392e-10	1.17131e-08	1	0.439508	0.786041	0
	hsa-miR-16-2-3p	1.55501e-06	9.07831e-06	1	0.22044	0.58484	0
	hsa-miR-574-3p	5.1361e-06	2.62369e-05	1	0.232847	0.605391	0
	hsa-miR-330-3p	6.84031e-08	5.24139e-07	1	0.122697	0.419754	0
	hsa-miR-200b-5p	1.00452e-07	7.50943e-07	1	0.889435	0.965163	0
	hsa-miR-320d	4.11731e-16	4.20652e-14	1	0.661531	0.912825	0
	hsa-miR-15a-5p	0.000871713	0.0027977	1	0.0510974	0.283874	0
	hsa-miR-335-5p	1.90776e-08	1.64712e-07	1	0.303449	0.692552	0
	hsa-miR-1180-3p	4.59603e-09	4.7752e-08	1	0.166106	0.506896	0
	hsa-miR-148b-3p	1.02868e-08	9.27329e-08	1	0.0042797	0.069307	0
	hsa-let-7e-5p	1.72113e-05	7.70112e-05	1	0.567838	0.874937	0
	hsa-miR-224-5p	4.34101e-07	2.95671e-06	1	0.365289	0.737386	0
	hsa-miR-877-5p	4.46866e-11	7.40348e-10	1	0.48404	0.818228	0
	hsa-miR-1260b	0.00318167	0.0088653	1	0.113764	0.408544	0
	hsa-let-7b-3p	0.000293926	0.00105366	1	0.672682	0.912825	0
	hsa-miR-106b-3p	3.16367e-08	2.51861e-07	1	0.241807	0.61637	0
	hsa-miR-629-5p	1.56573e-09	1.77739e-08	1	0.117955	0.412208	0
	hsa-miR-1260a	0.000596686	0.00199873	1	0.00795744	0.0907427	0
	hsa-miR-374a-5p	0.00127052	0.00391372	1	0.109127	0.405329	0
	hsa-miR-532-5p	1.95273e-09	2.13754e-08	1	0.838939	0.949674	0
	hsa-miR-130b-3p	6.68017e-11	9.98767e-10	1	0.478989	0.815286	0
	hsa-miR-28-3p	1.26449e-09	1.46252e-08	1	0.944064	0.982505	0
	hsa-miR-99b-5p	3.4129e-07	2.36833e-06	1	0.392026	0.761663	0
	hsa-miR-421	2.29595e-05	9.9817e-05	1	0.0838021	0.371032	0
	hsa-miR-361-3p	2.81691e-06	1.54175e-05	1	0.441323	0.786041	0
	hsa-miR-200a-5p	1.54368e-08	1.35182e-07	1	0.115841	0.409219	0
	hsa-miR-28-5p	7.42819e-06	3.61387e-05	1	0.208117	0.561147	0
	hsa-miR-100-5p	0.00108261	0.00345647	1	0.875114	0.962477	0
	hsa-miR-324-5p	4.96957e-07	3.25995e-06	1	0.589233	0.884529	0
	hsa-miR-371a-5p	2.27296e-13	6.63487e-12	1	0.271465	0.658404	0
	hsa-miR-345-5p	6.84812e-09	6.45831e-08	1	0.805402	0.936742	0
	hsa-miR-34a-5p	0.000141021	0.000533616	1	0.15593	0.494412	0
	hsa-miR-625-3p	5.6841e-05	0.000230752	1	0.691577	0.918585	0
	hsa-miR-660-5p	1.85892e-09	2.07185e-08	1	0.927101	0.979875	0
	hsa-miR-372-3p	4.84906e-16	4.2464e-14	1	0.704487	0.918585	0
	hsa-miR-132-3p	5.54896e-09	5.66919e-08	1	0.00585334	0.0751268	0
	hsa-miR-96-5p	0.00577668	0.0150047	1	0.201814	0.555843	0
	hsa-miR-22-5p	5.95399e-09	5.79333e-08	1	0.182794	0.528073	0
	hsa-miR-29b-1-5p	0.00142787	0.00433308	1	0.164513	0.506896	0
	hsa-miR-1301-3p	0.00331082	0.00910105	1	0.245929	0.617803	0
	hsa-miR-7706	1.75606e-06	1.01553e-05	1	0.763742	0.919609	0
	hsa-miR-93-3p	3.30957e-07	2.33192e-06	1	0.542226	0.863841	0
	hsa-miR-210-3p	5.91351e-14	2.01388e-12	1	0.938936	0.981204	0
	hsa-miR-362-5p	0.022613	0.047635	1	0.554786	0.87315	0
	hsa-miR-339-3p	5.56326e-11	8.74431e-10	1	0.61181	0.89972	0
	hsa-miR-193b-3p	3.71673e-06	1.9641e-05	1	0.004796	0.0708501	0
	hsa-miR-501-3p	4.99894e-07	3.25995e-06	1	0.18469	0.528718	0
	hsa-miR-425-3p	1.76279e-07	1.28642e-06	1	0.546607	0.86542	0
	hsa-miR-183-3p	0.000427336	0.0014969	1	0.712014	0.918585	0
	hsa-miR-3187-3p	0.00176046	0.00529002	1	0.407552	0.771342	0
	hsa-miR-193a-5p	0.000434811	0.00151443	1	0.88581	0.965163	0
	hsa-miR-24-2-5p	6.70085e-08	5.19952e-07	1	0.809334	0.936742	0
	hsa-miR-590-3p	0.0073315	0.0184189	1	0.00669896	0.0806357	0
	hsa-miR-140-5p	2.75672e-06	1.52241e-05	1	0.841557	0.949674	0
	hsa-miR-1296-5p	2.42541e-05	0.000104169	1	0.346711	0.724638	0
	hsa-miR-502-3p	5.65877e-13	1.50819e-11	1	0.936295	0.980019	0
	hsa-miR-151b	0.000338607	0.00119291	1	0.318808	0.695704	0
	hsa-miR-760	2.84952e-06	1.5458e-05	1	0.0959708	0.380585	0
	hsa-miR-365a-3p;hsa-miR-365b-3p	1.04684e-05	5.01338e-05	1	0.205784	0.560687	0
	hsa-miR-7-1-3p	0.00581861	0.0150498	1	0.0177201	0.143975	0
	hsa-miR-21-3p	1.66656e-05	7.62388e-05	1	0.845972	0.950153	0
	hsa-miR-152-3p	0.000850654	0.002759	1	0.631775	0.907521	0
	hsa-miR-584-5p	5.8955e-09	5.79333e-08	1	0.992012	0.995074	0
	hsa-miR-500a-3p	4.60808e-07	3.07038e-06	1	0.361971	0.73701	0
	hsa-miR-671-5p	0.00216392	0.00627688	1	0.00968186	0.101503	0
	hsa-miR-505-3p	0.00884504	0.0214309	1	0.280987	0.665363	0
	hsa-miR-15b-3p	1.78153e-05	7.85666e-05	1	0.113021	0.408464	0
	hsa-miR-452-5p	0.000166	0.000616716	1	0.185458	0.528718	0
	hsa-miR-30a-5p	0.00033566	0.00118936	1	0.689962	0.918585	0
	hsa-miR-27a-5p	0.000317036	0.0011299	1	0.608843	0.897832	0
	hsa-miR-146a-5p	1.38147e-08	1.22731e-07	1	0.0950623	0.380585	0
	hsa-miR-326	0.000496111	0.00168953	1	0.364287	0.737386	0
	hsa-miR-615-3p	0.00430052	0.0115119	1	0.574579	0.876705	0
	hsa-miR-7977	0.00686744	0.0173956	1	0.893029	0.966515	0
	hsa-miR-17-3p	0.0139479	0.0317847	1	0.307853	0.693147	0
	hsa-miR-1226-3p	0.00476885	0.0125579	1	0.36214	0.73701	0
	hsa-miR-1304-3p	4.89218e-05	0.000202629	1	0.0677122	0.335977	0
	hsa-miR-1292-5p	0.0105056	0.024769	1	0.809922	0.936742	0
	hsa-miR-196a-1-3p	4.00763e-06	2.08193e-05	1	0.0305783	0.206812	0
	hsa-miR-503-5p	6.17938e-05	0.000247579	1	0.0553845	0.30252	0
	hsa-miR-3200-3p	0.00125384	0.00390155	1	0.729722	0.919609	0
	hsa-miR-941	1.48802e-05	6.91026e-05	1	0.062138	0.318029	0
	hsa-miR-23a-5p	9.05921e-05	0.000353713	1	0.195988	0.55388	0
	hsa-miR-576-3p	2.70789e-05	0.000115273	1	0.0191482	0.149956	0
	hsa-miR-424-5p	0.000628135	0.00209265	1	0.0284826	0.201106	0
	hsa-miR-181a-2-3p	0.0227896	0.0478425	1	0.0223282	0.164925	0
	hsa-miR-576-5p	0.00545584	0.0142316	1	0.269112	0.657604	0
	hsa-miR-378c	5.08682e-11	8.20585e-10	1	0.352361	0.726562	0
	hsa-miR-378d	2.2529e-12	5.11492e-11	1	0.95092	0.982505	0
	hsa-miR-4473	0.0114249	0.0266292	1	0.296686	0.686199	0
	hsa-miR-331-5p	2.95997e-06	1.59164e-05	1	0.439408	0.786041	0
	hsa-miR-3928-3p	5.72236e-05	0.000230777	1	0.601638	0.893238	0
	hsa-miR-769-3p	0.00835919	0.0204967	1	0.164752	0.506896	0
	hsa-miR-3940-3p	0.0214814	0.0460423	1	0.407252	0.771342	0
	hsa-miR-32-3p	0.0201528	0.0438074	1	0.0371109	0.230417	0
	hsa-miR-940	0.00017008	0.000624307	1	0.530542	0.853595	0
	hsa-miR-106a-5p	0.00195331	0.00575662	1	0.690988	0.918585	0
	hsa-miR-373-3p	0.000178719	0.00065211	1	0.624216	0.903653	0
	hsa-miR-671-3p	0.000123106	0.000472992	1	0.568644	0.874937	0
	hsa-miR-181a-3p	0.00704051	0.0177606	1	0.0546346	0.300953	0
	hsa-miR-10401-3p	5.25411e-05	0.000216159	1	0.74501	0.919609	0
	hsa-miR-148a-5p	6.21095e-09	5.94892e-08	1	0.244998	0.617803	0
	hsa-miR-378a-5p	0.0220389	0.0469092	1	0.762529	0.919609	0
	hsa-miR-99b-3p	2.33504e-07	1.68398e-06	1	0.0925413	0.380585	0
	hsa-miR-424-3p	0.0151151	0.0341903	1	0.581344	0.880234	0
	hsa-miR-191-3p	1.71532e-05	7.70112e-05	1	0.305977	0.693147	0
	hsa-miR-9-3p	0.00540284	0.0141536	1	0.142375	0.460416	0
	hsa-miR-542-3p	0.00185944	0.00553319	1	0.105378	0.400572	0
	hsa-miR-374a-3p	0.0206972	0.044674	1	0.00496396	0.071535	0
	hsa-miR-371a-3p	3.79931e-06	1.99058e-05	1	0.707153	0.918585	0
	hsa-miR-589-3p	0.00926897	0.0221085	1	0.0493454	0.276504	0
	hsa-miR-3679-5p	2.55031e-08	2.11262e-07	1	0.0169773	0.140527	0
	hsa-miR-589-5p	0.000856703	0.002764	1	0.114859	0.409219	0
	hsa-miR-193b-5p	0.0158799	0.0356571	1	0.306087	0.693147	0
	hsa-miR-3909	0.00203985	0.00595442	1	0.716105	0.918585	0
	hsa-miR-628-3p	0.000151428	0.000569482	1	0.389717	0.761663	0
	hsa-miR-1249-3p	0.0133254	0.0308245	1	0.907617	0.975126	0
	hsa-miR-549a-3p	2.20629e-05	9.66042e-05	1	0.334242	0.711332	0
	hsa-miR-641	0.00227798	0.00652523	1	0.1648	0.506896	0
	hsa-miR-2277-3p	0.000846247	0.002759	1	0.0132057	0.128115	0
	hsa-miR-1287-5p	5.35654e-05	0.000218904	1	0.794717	0.93243	0
	hsa-miR-1303	0.000729685	0.00241782	1	0.697596	0.918585	0
	hsa-miR-577	0.0013292	0.004074	1	0.237927	0.611276	0
	hsa-miR-203b-3p	0.000788987	0.00258636	1	0.0166361	0.140435	0
	hsa-miR-499a-5p	2.95994e-05	0.000125134	1	0.0454881	0.268078	0
	hsa-miR-215-5p	0.00821168	0.0202974	1	0.458732	0.80588	0
	hsa-miR-330-5p	0.00139445	0.00425272	1	0.277338	0.664765	0
	hsa-miR-744-3p	0.00322682	0.00895042	1	0.362836	0.73701	0
	hsa-miR-210-5p	0.000475036	0.0016268	1	0.00524261	0.0725042	0
	hsa-miR-212-3p	0.023095	0.0483182	1	0.652319	0.909985	0
	hsa-miR-628-5p	0.00330734	0.00910105	1	0.417207	0.774813	0
	hsa-miR-1266-5p	0.000103337	0.00040092	1	0.999838	0.999838	0
	hsa-miR-1306-3p	0.00457831	0.0121494	1	0.752892	0.919609	0
	hsa-miR-132-5p	0.00115602	0.00365278	1	0.0170795	0.140527	0
	hsa-miR-4664-5p	6.77776e-06	3.37786e-05	1	0.849224	0.950153	0
	hsa-let-7f-2-3p	0.00199271	0.00584465	1	0.0945458	0.380585	0
	hsa-miR-550a-5p	0.000770769	0.00254022	1	0.0755427	0.353257	0
	hsa-miR-155-5p	0.00390996	0.0105586	1	0.132251	0.436548	0
	hsa-miR-185-3p	1.74974e-05	7.77238e-05	1	0.309681	0.693147	0
	hsa-miR-629-3p	0.00922224	0.0220979	1	0.475012	0.815286	0
	hsa-miR-190b-5p	0.00169701	0.00512446	1	0.300871	0.691046	0
	hsa-miR-3613-3p	1.71817e-05	7.70112e-05	1	0.765299	0.919609	0
	hsa-miR-3660	3.58877e-05	0.000150679	1	0.032579	0.207611	0
	hsa-miR-4286	0.0198466	0.0432953	1	0.52611	0.850675	0
	hsa-miR-550a-3p	0.0240724	0.0494288	1	0.00409166	0.0687729	0
	hsa-miR-3127-5p	0.000439815	0.0015232	1	0.434323	0.786041	0
	hsa-miR-2277-5p	0.00242451	0.00684897	1	0.560711	0.87401	0
	hsa-miR-3934-5p	0.000123456	0.000472992	1	0.104092	0.400572	0
	hsa-miR-1291	1.80126e-06	1.03194e-05	1	0.0072984	0.0862538	0
	hsa-miR-1-3p	0.0163944	0.0365447	1	0.479137	0.815286	0
	hsa-miR-2116-3p	0.0107806	0.0252952	1	0.336681	0.711332	0
	hsa-miR-483-5p	0.00433076	0.0115424	1	0.419333	0.775651	0
	hsa-miR-1304-5p	0.017824	0.0394444	1	0.968874	0.988647	0
	hsa-miR-642a-3p	2.43004e-05	0.000104169	1	0.988447	0.994567	0
	hsa-miR-10527-5p	0.000152681	0.000570693	1	0.792159	0.931527	0
	hsa-miR-5580-3p	0.0067123	0.0170732	1	0.510571	0.844457	0
	hsa-miR-188-5p	0.00961911	0.0227751	1	0.187096	0.531057	0
	hsa-miR-219a-1-3p	0.00230996	0.00658607	1	0.416398	0.774813	0
	hsa-miR-1248	0.00227232	0.00652523	1	0.0218432	0.163197	0
	hsa-miR-1224-5p	0.0205477	0.044508	1	0.898478	0.968897	0
	hsa-miR-125a-3p	0.00236344	0.00670735	1	0.635583	0.907521	0
	hsa-miR-205-5p	0.0234296	0.0488516	1	0.325187	0.700881	0
	hsa-miR-34a-3p	0.0223639	0.0472727	1	0.392796	0.761663	0
	hsa-miR-590-5p	0.001232	0.0038729	1	0.0844812	0.371032	0
	hsa-miR-3064-5p	0.00477324	0.0125579	1	0.931635	0.979875	0
	hsa-miR-3691-5p	0.00268288	0.00754408	1	0.836466	0.949674	0
	hsa-miR-548l	0.00828185	0.0203887	1	0.817689	0.941569	0
	hsa-miR-1276	0.0196357	0.0430912	1	0.354339	0.726562	0
	hsa-miR-616-3p	0.0150779	0.0341903	1	0.584492	0.881484	0
	hsa-miR-1273c	0.0133861	0.0308484	1	0.975035	0.98928	0
	hsa-miR-4664-3p	0.0208027	0.0447441	1	0.762371	0.919609	0
	hsa-miR-636	0.0222221	0.0471354	1	0.924837	0.979875	0
	hsa-miR-6765-3p	0.0196827	0.0430912	1	0.714514	0.918585	0
	hsa-miR-1321	0.00126671	0.00391372	1	0.203373	0.557773	0
	hsa-miR-4479	0.0175421	0.0389612	1	0.666308	0.912825	0
	hsa-miR-1226-5p	0.00757579	0.0189549	1	0.471292	0.814734	0
	hsa-miR-192-3p	0.00352325	0.00955643	1	0.671631	0.912825	0
	hsa-miR-4429	0.00110932	0.00352339	1	0.574394	0.876705	0
	hsa-miR-935	0.00815486	0.0202974	1	0.0287484	0.201106	0
	hsa-miR-4474-3p	0.0136677	0.0312622	1	0.772472	0.919609	0
	hsa-miR-1910-5p	0.00820657	0.0202974	1	0.278922	0.664765	0
	hsa-miR-3159	0.00848522	0.0207229	1	0.349759	0.726336	0
	hsa-miR-6842-3p	0.00922851	0.0220979	1	0.636753	0.907521	0
	hsa-miR-378e	0.0118645	0.027549	1	0.735011	0.919609	0
	hsa-miR-766-5p	0.0033722	0.00918738	1	0.864472	0.957215	0
	hsa-miR-3190-3p	0.0240594	0.0494288	1	0.819889	0.941569	0
	hsa-miR-942-3p	0.00333219	0.00911889	1	0.404794	0.771342	0
	hsa-miR-6514-5p	0.00418434	0.01125	1	0.47406	0.815286	0
	hsa-miR-5094	0.0021708	0.00627688	1	0.279201	0.664765	0
	hsa-miR-3189-3p	0.0108113	0.0252952	1	0.9503	0.982505	0
	hsa-miR-1293	0.00962278	0.0227751	1	0.952852	0.982505	0
	hsa-miR-3145-5p	0.0134662	0.0309167	1	0.00290863	0.0525169	0
	hsa-miR-6885-3p	0.0236471	0.0491379	1	0.983848	0.993014	0
	hsa-miR-4738-3p	0.0238094	0.0493079	1	0.686584	NA	0
	hsa-miR-3180-5p	0.0182244	0.0401855	1	0.233774	0.605391	0
	hsa-miR-6805-5p	0.00879688	0.0213988	1	0.813957	0.939738	0
	hsa-miR-6799-3p	0.0218396	0.0466471	1	0.815023	NA	0
	hsa-miR-4802-3p	0.00125192	0.00390155	1	0.438779	NA	0
	hsa-miR-125a-5p	0.104705	0.163091	0	0.00262682	0.0496477	1
	hsa-miR-335-3p	0.593258	0.654077	0	0.0001605	0.00878115	1
	hsa-miR-3619-5p	0.109299	0.167501	0	0.00039084	0.0181461	1
	hsa-miR-5010-3p	0.104215	0.162969	0	3.68501e-06	0.000399209	1
	hsa-miR-20a-3p	0.200127	NA	0	0.00266442	0.0496477	1
	hsa-miR-1307-5p	0.200881	0.271833	0	5.33302e-08	2.70747e-05	1
	hsa-miR-1843	0.128961	0.190949	0	0.000106527	0.00692423	1
	hsa-miR-301b-3p	0.124417	0.186474	0	0.00073504	0.0238888	1
	hsa-miR-6777-3p	0.206838	0.277444	0	0.0023446	0.0496477	1
	hsa-miR-4485-3p	0.0758666	0.12847	0	0.000467468	0.0193984	1
	hsa-miR-182-3p	0.047718	0.0860328	0	0.00267334	0.0496477	1
	hsa-miR-548ay-3p	0.462112	0.530477	0	0.00209705	0.0478664	1
	hsa-miR-449c-5p	0.00142606	NA	0	2.54592e-05	0.00183872	1
	hsa-let-7d-3p	3.43852e-07	2.36833e-06	1	0.00251175	0.0496477	1
	hsa-miR-7-5p	1.11986e-05	5.3215e-05	1	3.42719e-07	5.56918e-05	1
	hsa-miR-29b-3p	9.46504e-07	5.80207e-06	1	0.000170305	0.00878115	1
	hsa-miR-574-5p	8.34069e-12	1.67951e-10	1	0.00109214	0.0308649	1
	hsa-miR-340-5p	1.35703e-05	6.36019e-05	1	0.000876468	0.0271288	1
	hsa-miR-29c-3p	1.00123e-05	4.83269e-05	1	0.00134926	0.0350808	1
	hsa-miR-25-5p	0.000227114	0.000818948	1	0.00239245	0.0496477	1
	hsa-miR-30e-3p	0.00275232	0.00770398	1	0.000175623	0.00878115	1
	hsa-miR-328-3p	0.000443596	0.00152767	1	7.82238e-06	0.000726364	1
	hsa-miR-450b-5p	0.000217405	0.000788574	1	0.000498258	0.0193984	1
	hsa-miR-95-3p	0.00013191	0.000502241	1	2.46018e-06	0.000319824	1
	hsa-miR-92a-1-5p	7.4831e-05	0.000295944	1	0.00100527	0.0297011	1
	hsa-miR-139-5p	0.0066934	0.0170732	1	2.27275e-05	0.00183872	1
	hsa-miR-3065-5p	1.53932e-05	7.09474e-05	1	8.33068e-08	2.70747e-05	1
	hsa-miR-556-3p	0.00638387	0.0163737	1	0.00213558	0.0478664	1
	hsa-miR-12135	NA	NA	NA	0.00162185	0.0405464	1
	hsa-miR-7974	NA	NA	NA	1.54579e-07	3.3492e-05	1
	hsa-miR-3065-3p	NA	NA	NA	0.000671767	0.0229815	1
	hsa-miR-4677-3p	NA	NA	NA	0.00052339	0.0193984	1
	hsa-miR-556-5p	NA	NA	NA	0.00125467	0.0339808	1
	hsa-miR-6791-3p	NA	NA	NA	0.00204612	0.0478664	1
	hsa-miR-6798-3p	NA	NA	NA	0.000537186	0.0193984	1
	hsa-miR-6821-5p	7.67203e-05	0.000301471	1	NA	NA	NA
